# Proteomic profiling identifies co-regulated expression of splicing factors as a characteristic feature of intravenous leiomyomatosis

**DOI:** 10.1101/2022.03.17.484830

**Authors:** Lukas Krasny, Chris P Wilding, Emma Perkins, Amani Arthur, Nafia Guljar, Andrew D Jenks, Cyril Fisher, Ian Judson, Khin Thway, Robin L Jones, Paul H Huang

## Abstract

Intravenous leiomyomatosis (IVLM) is a rare benign smooth muscle tumour that is characterised by intravenous growth in the uterine and pelvic veins. Previous DNA copy number and transcriptomic studies have shown that IVLM harbours unique genomic and transcriptomic alterations when compared to uterine leiomyoma (uLM), which may account for their distinct clinical behaviour. Here we undertake the first comparative proteomic analysis of IVLM and other smooth muscle tumours (comprising uLM, soft tissue leiomyoma and benign metastasising leiomyoma) utilising data-independent acquisition mass spectrometry. We show that, at the protein level, IVLM is defined by the unique co-regulated expression of splicing factors. In particular, IVLM is enriched in two clusters composed of co-regulated proteins from the hnRNP, LSm, SR and Sm classes of the spliceosome complex. One of these clusters (Cluster 3) is associated with key biological processes including nascent protein translocation and cell signalling by small GTPases. Taken together, our study provides evidence of co-regulated expression of splicing factors in IVLM compared to other smooth muscle tumours which suggests a possible role for alternative splicing in the pathogenesis of IVLM.
