## Supplemental Table 2 for "Proteomic profiling identifies co-regulated expression of splicing factors as a characteristic feature of intravenous leiomyomatosis"

### Sheet: Sheet1
Supplementary table 2: List of splicing factors found in the three individual consensus clusters which are annotated based on spliceosome complex protein classes as defined by Hegele et al., Mol. Cell. 2012
Cluster 1			Cluster 2			Cluster 3
Protein ID	Gene Name	Annotation	Protein ID	Gene Name	Annotation	Protein ID	Gene Name	Annotation
O95816	BAG2	MISC	Q9UKV3	ACIN1	EJC/TREX	Q14011	CIRBP	MISC
P54105	CLNS1A	MISC	O43684	BUB3	A	Q92841	DDX17	A
Q9P013	CWC15	Prp19	O95400	CD2BP2	U5	Q13838	DDX39B	EJC/TREX
O43143	DHX15	U2 rel	O00571	DDX3X	mRNA	P17844	DDX5	A
P35637	FUS	A	Q7L014	DDX46	U2 rel	Q08211	DHX9	MISC
Q99729	HNRNPAB	hnRNP	O75937	DNAJC8	U2 rel	P38919	EIF4A3	EJC/TREX
P07910	HNRNPC	hnRNP	Q15029	EFTUD2	U5	Q15717	ELAVL1	mRNA
Q14103	HNRNPD	hnRNP	Q14320	FAM50A	C	Q13151	HNRNPA0	hnRNP
P31942	HNRNPH3	hnRNP	Q07666	KHDRBS1	MISC	P09651	HNRNPA1	hnRNP
P61978	HNRNPK	hnRNP	P55081	MFAP1	B	P22626	HNRNPA2B1	hnRNP
P04792	HSPB1	B	Q15365	PCBP1	hnRNP	P51991	HNRNPA3	hnRNP
Q12906	ILF3	MISC	Q15366	PCBP2	hnRNP	P52597	HNRNPF	hnRNP
Q9Y4Y9	LSM5	LSm	Q7RTV0	PHF5A	U2	P31943	HNRNPH1	hnRNP
P62312	LSM6	LSm	Q9H307	PNN	EJC/TREX	P55795	HNRNPH2	hnRNP
Q9UK45	LSM7	LSm	Q9Y3C6	PPIL1	Prp19 rel	P52272	HNRNPM	hnRNP
P61326	MAGOH	EJC/TREX	Q12972	PPP1R8	MISC	O43390	HNRNPR	hnRNP
P11940	PABPC1	mRNA	Q8WWY3	PRPF31	U4/U6	Q00839	HNRNPU	hnRNP
O14744	PRMT5	MISC	O94906	PRPF6	U5	Q9BUJ2	HNRNPUL1	hnRNP
Q9UMS4	PRPF19	Prp19	Q6P2Q9	PRPF8	U5	P48741	HSPA1A	C2
Q9UKA9	PTBP2	hnRNP	Q9UHX1	PUF60	U2 rel	P11142	HSPA8	Prp19
Q9Y5S9	RBM8A	EJC/TREX	Q96I25	RBM17	U2 rel	Q12905	ILF2	mRNA
P38159	RBMX	hnRNP	Q14498	RBM39	A	Q9Y333	LSM2	LSm
Q15287	RNPS1	EJC/TREX	Q9BWF3	RBM4	C2	P62310	LSM3	LSm
Q15637	SF1	A	O00422	SAP18	EJC/TREX	P43243	MATR3	C2
P08621	SNRNP70	U1	O43290	SART1	U5°U4/U6	P62136	PPP1CA	MISC
P09661	SNRPA1	U2	Q15459	SF3A1	U2	P26599	PTBP1	hnRNP
P14678	SNRPB	Sm	O75533	SF3B1	U2	Q96PU8	QKI	MISC
P62316	SNRPD2	Sm	Q13435	SF3B2	U2	Q9UKM9	RALY	hnRNP
Q16629	SRSF7	SR	Q15393	SF3B3	U2	P62314	SNRPD1	Sm
Q13242	SRSF9	SR	Q15427	SF3B4	U2	P62318	SNRPD3	Sm
Q13595	TRA2A	SR	Q9BWJ5	SF3B5	U2	P62304	SNRPE	Sm
Q53GS9	USP39	U5°U4/U6	P09012	SNRPA	U1	P62308	SNRPG	Sm
Q9BQA1	WDR77	MISC	P62306	SNRPF	Sm	Q07955	SRSF1	SR
			Q8IYB3	SRRM1	SR	O75494	SRSF10	SR
			Q9UQ35	SRRM2	B act	Q01130	SRSF2	SR
			Q9BXP5	SRRT	mRNA	P84103	SRSF3	SR
			Q13247	SRSF6	SR	Q13243	SRSF5	SR
			O14776	TCERG1	A	O60506	SYNCRIP	hnRNP
			Q9BZL1	UBL5	B	P62995	TRA2B	SR
			Q9Y2W2	WBP11	Prp19	P26368	U2AF2	U2 rel
			P67809	YBX1	mRNA
			Q86VM9	ZC3H18	mRNA
			O43670	ZNF207	MISC
